# Osmotic stress via calmodulin lead to the formation of stress granule in Drosophila S2 cells

**DOI:** 10.1101/2022.03.28.485805

**Authors:** Chujun Zhang, Rianne Grond, J. Mirjam A. Damen, Wei Wu, Catherine Rabouille

## Abstract

Cellular stress of S2 cells leads to the formation of stress assemblies by phase separation of cytoplasmic components. We have shown that the cellular stresses of either high increase of the NaCl concentration in the extracellular medium, or a moderate one combined to amino acid starvation, leads to the formation of Sec bodies where components of the endoplasmic Reticulum exit sites (ERES) coalesce. These extracellular stresses lead to both the activation of salt inducible kinase (SIK), and to ER stress triggering the activation of the two downstream kinases IRE1 and PERK. Interestingly, the same stresses also result in the formation of a second stress assembly, the stress granules, which stores specific RNAs and RNA binding proteins. Here we asked whether stress granule formation is governed by the same pathways as Sec bodies. However, we found that the inhibition of SIK, IRE1 and PERK does not affect stress granule formation. Instead, we found that osmotic stress through the addition of either salts (including calcium chloride) or sucrose leads to the formation of stress granules. Interestingly, stress granule formation is partly modulated by calmodulin activation, suggesting the involvement of calcium signaling. Furthermore, as Sec body formation is driven by entirely different pathways, these results show that the same cells under the same stress, form two different stress assemblies by non-overlapping downstream pathway activation, perhaps explaining that they do not coalescence into a single structure.
