## Supplemental Table S1 for "Osmotic stress via calmodulin lead to the formation of stress granule in Drosophila S2 cells"

### Sheet: Tabelle1
Up									Down
Uniprot ID	Protein name	Gene name	Log2 Fold change>2 4hr:Fed	Log2 Fold change 4hr:Fed	Absolute Fold change 4hr:Fed	T.Test 4hr:Fed	(-)LOG10 p-value 4hr:Fed		Uniprot ID	Protein name	Gene name	Log2 Fold change>2 4hr:Fed	Log2 Fold change 4hr:Fed	Absolute Fold change 4hr:Fed	T.Test 4hr:Fed	(-)LOG10 p-value 4hr:Fed
Q9VHU1	Probable ATP-dependent RNA helicase DDX55 homolog	CG9630	2.40151	2.40151	5.28357	0.0998294	1.00074		C0MLA9	Probable isoaspartyl peptidase/L-asparaginase CG7860;Probable isoaspartyl peptidase/L-asparaginase CG7860 alpha chain;Probable isoaspartyl peptidase/L-asparaginase CG7860 beta chain	CG7860	-1.00906	-1.00906	0.496871	8.48149e-05	4.07153
Q6IGW7		HDC04700	2.24274	2.24274	4.73295	0.0942613	1.02567		Q8SYY6			-1.02407	-1.02407	0.491726	0.143783	0.842292
O61602		apt	2.19985	2.19985	4.59431	0.208582	0.680723		D7QZ81		env	-1.02622	-1.02622	0.490994	0.02122	1.67325
A8E6V8	Transcription factor grauzone	grau	2.09265	2.09265	4.26531	0.088861	1.05129		Q9VMQ8		CG7371-RA	-1.0286	-1.0286	0.490186	0.356666	0.447739
Q8MQK2	Chloride channel protein	ClC-c	2.07577	2.07577	4.21568	0.147528	0.831124		A0A0B4KH26	TATA box-binding protein-associated factor RNA polymerase I subunit B	TAF1B	-1.0288	-1.0288	0.490118	0.140276	0.853016
D2NUK1	Sodium/potassium-transporting ATPase subunit beta-1-interacting protein	CG34413-RD	2.06536	2.06536	4.18538	0.102309	0.990086		X2JC82	Heat shock protein 27	Hsp27	-1.02966	-1.02966	0.489827	0.00104854	2.97942
Q9VNB2			2.05434	2.05434	4.15355	0.360566	0.443016		M9PCL4	SelT-like protein	CG3887	-1.03081	-1.03081	0.489436	0.123232	0.909278
Q9VU46		CG11279-RA	2.04883	2.04883	4.1377	0.185059	0.732689		Q961A7	NADPH-dependent diflavin oxidoreductase 1	CG13667	-1.03153	-1.03153	0.48919	0.202397	0.693796
Q8IR72		CG32638-RB	1.98567	1.98567	3.96046	0.260587	0.584047		Q8T481			-1.03176	-1.03176	0.489114	0.111628	0.952229
Q9VR33		tank	1.91624	1.91624	3.77438	0.133822	0.873472		Q24372	Lachesin	Lac	-1.03663	-1.03663	0.487466	0.0292314	1.53415
A0A0B4LF57	Calmodulin	Cam	1.86015	1.86015	3.63045	1.39174e-06	5.85644		Q9W0A0		drpr	-1.04015	-1.04015	0.486278	0.00219436	2.65869
Q961A8		Papss	1.82728	1.82728	3.54867	0.367641	0.434577		F6M9W1		ctrip	-1.06515	-1.06515	0.477924	0.21456	0.66845
B7YZQ7		Nurf-38	1.81529	1.81529	3.5193	0.29258	0.533755		CON__P41361			-1.08087	-1.08087	0.472745	0.118882	0.924884
Q8IG83		CG7388	1.78374	1.78374	3.44318	0.364695	0.43807		Q9VCY1		CG6937-RA	-1.0925	-1.0925	0.468947	0.00638228	2.19502
Q9VP52			1.73966	1.73966	3.33956	0.0838096	1.07671		Q95RA9		GILT1	-1.09485	-1.09485	0.468185	0.24715	0.60704
Q9W1R6		CG34423-RA	1.64316	1.64316	3.1235	0.19979	0.699427		Q7YU15		klar	-1.09575	-1.09575	0.467893	0.292422	0.53399
M9PBK1	Polypeptide N-acetylgalactosaminyltransferase;N-acetylgalactosaminyltransferase 6	pgant6	1.5573	1.5573	2.94302	0.146224	0.834981		I1WYI4	Catenin alpha	alpha-Cat-RA	-1.10472	-1.10472	0.464993	0.000190348	3.72045
Q8SYK1		CG14341	1.54402	1.54402	2.91606	0.0159086	1.79837		Q9VLP5			-1.11821	-1.11821	0.460665	0.193045	0.714341
N0BSY1	tRNA-specific adenosine deaminase 1	adat-RA	1.50638	1.50638	2.84097	0.103506	0.985033		CON__P07224			-1.14015	-1.14015	0.453712	0.0722245	1.14132
Q7JV69		Spn55B	1.50456	1.50456	2.83739	0.000255403	3.59277		C6SUX5	Signal peptidase complex subunit 1	Spase12-RA	-1.14441	-1.14441	0.452375	0.15566	0.807823
Q7PL91		ND-AGGG	1.47391	1.47391	2.77773	0.177291	0.751312		Q0E9G4		Drat	-1.14526	-1.14526	0.452108	0.0262562	1.58077
Q7PL76		lt	1.4453	1.4453	2.72319	0.241398	0.617267		Q9VNQ3			-1.1459	-1.1459	0.451908	0.0769217	1.11395
E1JGR3		Tim10-RA	1.42741	1.42741	2.68964	0.0345479	1.46158		Q9V9Q6		step	-1.14974	-1.14974	0.450706	0.349837	0.456134
Q8IPN1		tacc	1.39254	1.39254	2.62541	0.118812	0.92514		Q9XZ62		myo	-1.15843	-1.15843	0.448001	0.318832	0.496438
A0A0B4KFX9	Polycomb protein Asx	Asx	1.37813	1.37813	2.59932	0.143126	0.84428		M9PFF6	KxDL motif-containing protein CG10681	CG10681	-1.1703	-1.1703	0.444329	0.066037	1.18021
Q8SXK0			1.37309	1.37309	2.59025	0.0670116	1.17385		O76877		EG:132E8.3	-1.17494	-1.17494	0.442901	0.462386	0.334996
M9PFK7		AGO2	1.35824	1.35824	2.56372	0.0217459	1.66262		Q9W2E9			-1.17719	-1.17719	0.442212	0.00415524	2.3814
Q9VMX2		l(2)05714	1.35501	1.35501	2.55798	0.20085	0.697128		A0A0B4KH54	Methionine--tRNA ligase, mitochondrial	Aats-met	-1.18839	-1.18839	0.438791	0.273904	0.562401
A8JNL9		CG10274	1.29095	1.29095	2.44689	0.0398262	1.39983		O76922	Protein aubergine	aub	-1.18898	-1.18898	0.438612	0.00624631	2.20438
Q24173		betaggt-I	1.28849	1.28849	2.44273	0.0849741	1.07071		M9NDU8	Ubiquinone biosynthesis protein COQ4 homolog, mitochondrial	CG32174-RC	-1.19247	-1.19247	0.437553	0.402822	0.394887
Q9VXH9	WASH complex subunit 7 homolog	CG13957	1.28089	1.28089	2.42988	0.216853	0.663834		Q9VH25		gammaSnap2	-1.20272	-1.20272	0.434455	0.0206718	1.68462
Q9VLM7			1.28039	1.28039	2.42904	0.218386	0.660775		C8VV58	Glutamine synthetase;Glutamine synthetase 2 cytoplasmic	Gs2-RC	-1.214	-1.214	0.431071	0.170951	0.767129
Q9V3R8	UbiA prenyltransferase domain-containing protein 1 homolog	heix	1.26986	1.26986	2.41138	0.327143	0.485262		M9PES6	Zinc transporter foi	foi	-1.21757	-1.21757	0.430006	0.00451871	2.34499
Q9VVR6	SAGA-associated factor 11 homolog	Sgf11	1.22693	1.22693	2.34068	0.0689257	1.16162		Q5BI44		Xbp1	-1.21927	-1.21927	0.429501	0.00116014	2.93549
Q7JWH5		Roc2	1.2251	1.2251	2.33772	0.376784	0.423908		Q9VX56		CG5445-RD	-1.23356	-1.23356	0.425266	0.0479507	1.31921
M9PIC3			1.21877	1.21877	2.32748	0.322348	0.491676		Q95RU0	Protein cueball	cue	-1.23455	-1.23455	0.424976	0.288884	0.539277
Q9VBQ7		CG5116-RA	1.20794	1.20794	2.31008	0.143894	0.841956		Q9VSM8		GAPsec	-1.23692	-1.23692	0.424276	0.143596	0.842857
Q9VDY8		vib	1.19339	1.19339	2.28689	0.155304	0.808817		M9PEL7	Neural/ectodermal development factor IMP-L2	ImpL2	-1.23895	-1.23895	0.423682	1.26526e-06	5.89782
Q8MSU6		Trap1	1.18704	1.18704	2.27685	0.183342	0.736739		Q9VL01		CG5390-RA	-1.23971	-1.23971	0.423457	0.0878501	1.05626
Q7K1H5			1.17977	1.17977	2.26541	0.000744221	3.1283		X2JGG6	Heat shock protein 26	Hsp26	-1.24104	-1.24104	0.423067	0.000756287	3.12131
Q9VMS2		Ncoa6	1.17352	1.17352	2.25562	0.14404	0.841518		G4LU22		CG10373-RA	-1.26684	-1.26684	0.415568	0.00548212	2.26105
Q9I7W2		CG12106	1.17291	1.17291	2.25466	0.154068	0.812286		Q9VRK9	Kinesin-like protein	Klp64D	-1.27184	-1.27184	0.414131	0.116023	0.935456
Q960W1		dom	1.17206	1.17206	2.25333	8.36442e-05	4.07756		Q9VPX4		Tfb4	-1.27478	-1.27478	0.413287	0.0497547	1.30317
Q95U09		CG10492	1.16511	1.16511	2.24251	0.109539	0.960432		Q8STG9		Sec61alpha	-1.31999	-1.31999	0.400537	0.024449	1.61174
Q9VMU1			1.15751	1.15751	2.23072	0.00131965	2.87954		CON__Q9TRI1			-1.34763	-1.34763	0.392938	0.000291493	3.53537
Q95TG3		hipk	1.1445	1.1445	2.2107	0.276005	0.559083		CON__Q0IIK2			-1.37037	-1.37037	0.386791	1.17732e-05	4.9291
Q9VH66		CG8500-RA	1.14027	1.14027	2.20423	0.210794	0.676141		CON__P01045-1			-1.37205	-1.37205	0.386341	0.0657749	1.18194
Q9VUU7			1.09872	1.09872	2.14165	0.394567	0.40388		Q7KA80		bl	-1.39655	-1.39655	0.379836	0.18929	0.722871
Q9VPQ7		Spp	1.08068	1.08068	2.11504	0.033699	1.47238		Q9VND4			-1.40796	-1.40796	0.376844	0.143247	0.843916
M9PBA9			1.05428	1.05428	2.07668	0.318086	0.497455		Q9VW40			-1.42853	-1.42853	0.371508	0.434261	0.36225
Q9XZ57		Eb1	1.04269	1.04269	2.06007	0.00322234	2.49183		Q95SS8	Transmembrane protein 70 homolog, mitochondrial	CG7506	-1.4651	-1.4651	0.362211	0.398528	0.399541
Q8MQZ6		CG6891	1.03367	1.03367	2.04722	0.163112	0.787514		CON__Q3SZR3			-1.47254	-1.47254	0.360346	0.00547275	2.26179
Q9V8V8		par-1	1.03356	1.03356	2.04707	0.0043531	2.3612		M9NE68	Heat shock protein 23	Hsp23	-1.47582	-1.47582	0.35953	5.9994e-05	4.22189
C9QP43		Tango5-RC	1.02582	1.02582	2.03612	0.0211285	1.67513		CON__Q2KJF1			-1.47823	-1.47823	0.358929	0.000421549	3.37515
Q8MT61		HPS4	1.01064	1.01064	2.0148	0.0158329	1.80044		Q9VPR1		Tspo	-1.4809	-1.4809	0.358264	0.309601	0.509198
A1ZAZ9		fab1-RA	1.0047	1.0047	2.00653	0.127341	0.895032		CON__P02769			-1.48303	-1.48303	0.357738	9.84762e-07	6.00667
Q961V1		GAA1	1.00149	1.00149	2.00206	0.421907	0.374783		Q9W4Z1		ptr	-1.49856	-1.49856	0.353906	0.407092	0.390308
D3DMZ0		CG6340-RB	1.00148	1.00148	2.00205	0.204058	0.690246		P25160	ADP-ribosylation factor-like protein 1	Arl1	-1.50362	-1.50362	0.352667	0.243203	0.614031
									CON__Q3SZH5			-1.52003	-1.52003	0.348679	0.0146945	1.83284
									F3YDH5	Heat shock 70 kDa protein cognate 1	Hsc70-1-RA	-1.55829	-1.55829	0.339553	0.418097	0.378723
									CON__ENSEMBL:ENSBTAP00000018229			-1.6198	-1.6198	0.325381	0.000182093	3.73971
									E1JIV0	Uncharacterized protein CG5902	CG5902	-1.67443	-1.67443	0.313289	0.18907	0.723377
									CON__P00978			-1.68835	-1.68835	0.310282	0.113807	0.943832
									A2VEI2	Calcium uptake protein 1 homolog, mitochondrial	CG4495	-1.7441	-1.7441	0.29852	0.258002	0.588377
									CON__P17690			-1.74557	-1.74557	0.298215	0.00286749	2.5425
									G7H849	Translation machinery-associated protein 16 homolog	CG15027-RA	-1.76649	-1.76649	0.293924	0.00288548	2.53978
									Q8IQT4			-1.77676	-1.77676	0.291839	0.138286	0.859221
									A9UN11	3-hydroxy-3-methylglutaryl coenzyme A reductase;3-hydroxy-3-methylglutaryl-coenzyme A reductase	Hmgcr	-1.82614	-1.82614	0.282018	0.212547	0.672544
									Q7JYX2			-1.89359	-1.89359	0.269137	0.11005	0.958408
									Q8IPF5		Akap200	-1.92356	-1.92356	0.263603	0.42264	0.37403
									CON__Q3KUS7			-1.96418	-1.96418	0.256285	0.000802115	3.09576
									B7YZN8		CG9865-RA	-1.97179	-1.97179	0.254937	0.0836145	1.07772
									CON__Q3T052			-1.98655	-1.98655	0.252342	0.0122668	1.91127
									CON__Q58D62			-2.03461	-2.03461	0.244074	1.59664e-05	4.79679
									CON__P81644			-2.1279	-2.1279	0.228791	2.06509e-05	4.68506
									Q7KUV4		CG34330-RA	-2.20829	-2.20829	0.216391	0.150385	0.822795
									Q8T3P2			-2.21411	-2.21411	0.215519	0.0112243	1.94984
									CON__Q2UVX4			-2.23398	-2.23398	0.212571	0.0112152	1.95019
									CON__P12763			-2.25175	-2.25175	0.209969	0.00019462	3.71081
									CON__Q3SZ57			-2.28658	-2.28658	0.204961	9.75861e-05	4.01061
									Q9VJY7			-2.32429	-2.32429	0.199672	0.353679	0.451391
									CON__ENSEMBL:ENSBTAP00000034412			-2.38802	-2.38802	0.191044	3.12228e-06	5.50553
									CON__ENSEMBL:ENSBTAP00000037665			-2.47843	-2.47843	0.17944	0.000809565	3.09175
									Q9VX88			-2.55595	-2.55595	0.170052	0.00051488	3.28829
									CON__P01966			-2.57142	-2.57142	0.168239	4.72124e-06	5.32594
									CON__Q28065			-2.60851	-2.60851	0.163968	8.40356e-06	5.07554
									A0A0B4K728			-2.61166	-2.61166	0.163611	0.0940628	1.02658
									Q7K7W5		adp	-2.67328	-2.67328	0.15677	0.0760194	1.11908
									Q9VBH8		RpL34a	-2.73445	-2.73445	0.150261	0.0515897	1.28744
									CON__Q3SX09			-3.0071	-3.0071	0.124386	2.50892e-05	4.60051
									CON__P15497			-3.15044	-3.15044	0.112622	0.000275584	3.55975
									O77459	Transcription factor Ken	ken	-3.19539	-3.19539	0.109167	0.0609765	1.21484
									Q9VFS6		omd	-3.94893	-3.94893	0.0647521	0.066017	1.18034
									CON__P00735			-4.3525	-4.3525	0.0489517	0.000448119	3.34861
